# A framework for linking hemispheric, full annual cycle prioritizations to local conservation actions for migratory birds

**DOI:** 10.1101/2023.04.03.534556

**Authors:** William V. DeLuca, Nathaniel E. Seavy, Joanna Grand, Jorge Velásquez-Tibatá, Lotem Taylor, Cat Bowler, Jill L. Deppe, Erika J. Knight, Gloria M. Lentijo, Timothy D. Meehan, Nicole L. Michel, Sarah P. Saunders, Nolan Schillerstrom, Melanie A. Smith, Chad Witko, Chad B. Wilsey

## Abstract

The conservation of migratory birds poses a fundamental challenge: their conservation requires coordinated action across the hemisphere, but those actions must be designed and implemented locally. To address this challenge, we describe a multi-level framework for linking broad-scale, full annual cycle prioritizations to local conservation actions for migratory birds. We developed hemisphere-scale spatial prioritizations for the full annual cycle of migratory birds that breed in six different ecosystems in North America. The full annual cycle prioritizations provide a hemispheric context within which regional priorities can be identifieed. Finer resolution, regional prioritizations can then inform local conservation actions more effectively. We describe the importance of local conservation practitioner contributions at each level of the process and provide two examples of regional spatial prioritizations that were developed to guide local action. The fierst example focused on coastal North and South Carolina, USA, and used information on marsh birds, shorebirds, ecological integrity, and co-benefiets for people to identify Cape Romain, South Carolina as a high-priority site for conservation action. The second example in Colombia used information on migrant and resident birds to identify the Cauca Valley as a high priority site. The multi-level conceptual framework we describe is one pathway for identifying sites for implementation of local conservation actions that are guided by conservation priorities for migratory birds across their full annual cycle.
