## Supplementary material for "A framework for linking hemispheric, full annual cycle prioritizations to local conservation actions for migratory birds": Table S1. Species list for full annual cycle prioritizaions.

species	waterbirds	boreal	eastern_forest	western_forest	arid_lands	grasslands	summer	fall	winter	spring	data_integration
Acadian Flycatcher	0	0	1	0	0	0	1	1	1	1	1
Alder Flycatcher	0	1	1	0	0	0	1	1	1	1	1
American Avocet	1	0	0	0	0	0	1	1	1	1	1
American Bittern	1	0	0	0	0	0	1	1	1	1	1
American Black Duck	1	0	0	0	0	0	1	1	1	1	1
American Golden Plover	1	0	0	0	0	0	0	1	1	1	0
American Oystercatcher	1	0	0	0	0	0	1	1	1	1	0
American Redstart	0	0	1	0	0	0	1	1	1	1	1
American White Pelican	1	0	0	0	0	0	1	1	1	1	1
American Woodcock	0	0	1	0	0	0	1	1	1	1	1
Band-tailed Pigeon	0	0	0	1	0	0	1	1	1	1	1
Barn Swallow	0	1	1	0	1	1	1	1	1	1	1
Barrow's Goldeneye	1	0	0	0	0	0	1	1	1	1	0
Bar-tailed Godwit	1	0	0	0	0	0	1	0	0	0	0
Bay-breasted Warbler	0	1	0	0	0	0	1	1	1	1	1
Bell's Vireo	0	0	0	0	1	1	1	1	1	1	1
Belted Kingfisher	1	0	0	0	0	0	1	1	1	1	1
Black Oystercatcher	1	0	0	0	0	0	1	1	1	1	1
Black Scoter	1	0	0	0	0	0	1	1	1	1	0
Black Skimmer	1	0	0	0	0	0	1	1	1	1	1
Black Tern	1	0	0	0	0	0	1	1	1	1	1
Black Turnstone	1	0	0	0	0	0	1	1	1	1	1
Blackburnian Warbler	0	1	1	0	0	0	1	1	1	1	1
Black-necked Stilt	1	0	0	0	0	0	1	1	1	1	1
Blackpoll Warbler	0	1	1	0	0	0	1	1	1	1	1
Black-throated Blue Warbler	0	0	1	0	0	0	1	1	1	1	1
Black-throated Gray Warbler	0	0	0	1	0	0	1	1	1	1	1
Blue Grosbeak	0	0	1	0	0	0	1	1	1	1	1
Blue-winged Teal	1	0	0	0	0	0	1	1	1	1	1
Bobolink	0	0	0	0	0	1	1	1	1	1	1
Bonapartes Gull	1	0	0	0	0	0	1	1	1	1	0
Brant	1	0	0	0	0	0	1	1	1	1	0
Brewer's Sparrow	0	0	0	0	1	1	1	1	1	1	1
Broad-winged Hawk	0	0	1	0	0	0	1	1	1	1	1
Brown Pelican	1	0	0	0	0	0	1	1	1	1	1
Buff-breasted Sandpiper	1	0	0	0	0	0	1	1	1	1	0
Bufflehead	1	0	0	0	0	0	1	1	1	1	1
California Gull	1	0	0	0	0	0	1	1	1	1	1
Canada Warbler	0	1	1	0	0	0	1	1	1	1	1
Cape May Warbler	0	1	0	0	0	0	1	1	1	1	1
Caspian Tern	1	0	0	0	0	0	1	1	1	1	1
Cerulean Warbler	0	0	1	0	0	0	1	1	1	1	1
Chestnut-collared Longspur	0	0	0	0	0	1	1	1	1	1	1
Cinnamon Teal	1	0	0	0	0	0	1	1	1	1	1
Clapper Rail	1	0	0	0	0	0	1	1	1	1	1
Clark's Grebe	1	0	0	0	0	0	1	1	1	1	1
Clay-colored Sparrow	0	0	0	0	0	1	1	1	1	1	1
Common Goldeneye	1	0	0	0	0	0	1	1	1	1	1
Common Loon	1	0	0	0	0	0	1	1	1	1	1
Common Tern	1	0	0	0	0	0	1	1	1	1	0
Dunlin	1	0	0	0	0	0	0	1	1	1	0
Eared Grebe	1	0	0	0	0	0	1	1	1	1	1
Eastern Kingbird	0	0	0	0	0	1	1	1	1	1	1
Eastern Meadowlark	0	0	0	0	0	1	1	1	1	1	1
Eastern Wood-Pewee	0	0	1	0	0	0	1	1	1	1	1
Elegant Tern	1	0	0	0	0	0	1	1	1	1	1
Evening Grosbeak	0	1	0	1	0	0	1	1	1	1	1
Ferruginous Hawk	0	0	0	0	1	1	1	1	1	1	1
Forster's Tern	1	0	0	0	0	0	1	1	1	1	1
Fox Sparrow	0	1	1	1	0	0	1	1	1	1	1
Franklin's Gull	1	0	0	0	0	0	1	1	1	1	1
Golden-winged Warbler	0	0	1	0	0	0	1	1	1	1	1
Grasshopper Sparrow	0	0	0	0	0	1	1	1	1	1	1
Gray Vireo	0	0	0	0	1	0	1	1	1	1	1
Greater Scaup	1	0	0	0	0	0	1	1	1	1	1
Greater Yellowlegs	1	0	0	0	0	0	1	1	1	1	1
Green-winged Teal	1	0	0	0	0	0	1	1	1	1	1
Gull-billed Tern	1	0	0	0	0	0	1	1	1	1	1
Harlequin Duck	1	0	0	0	0	0	1	1	1	1	0
Hermit Thrush	0	1	1	1	0	0	1	1	1	1	1
Hooded Warbler	0	0	1	0	0	0	1	1	1	1	1
Horned Grebe	1	0	0	0	0	0	1	1	1	1	1
Horned Lark	0	0	0	0	0	1	1	1	1	1	1
Hudsonian Godwit	1	0	0	0	0	0	0	1	1	1	0
King Rail	1	0	0	0	0	0	1	1	1	1	1
Lark Bunting	0	0	0	0	0	1	1	1	1	1	1
Least Bittern	1	0	0	0	0	0	1	1	0	1	0
Least Tern	1	0	0	0	0	0	1	1	0	1	0
LeConte's Sparrow	1	0	0	0	0	1	1	1	1	1	1
Lesser Scaup	1	0	0	0	0	0	1	1	1	1	1
Lesser Yellowlegs	1	0	0	0	0	0	1	1	1	1	1
Lincoln's Sparrow	0	1	0	1	0	0	1	1	1	1	1
Little Blue Heron	1	0	0	0	0	0	1	1	1	1	1
Loggerhead Shrike	0	0	0	0	1	1	1	1	1	1	1
Long-billed Curlew	1	0	0	0	0	0	1	1	1	1	1
Long-billed Dowitcher	1	0	0	0	0	0	1	1	1	1	1
Louisiana Waterthrush	0	0	1	0	0	0	1	1	1	1	1
Marbled Godwit	1	0	0	0	0	0	1	1	1	1	1
Mew Gull	1	0	0	0	0	0	1	1	1	1	1
Mountain Plover	0	0	0	0	0	1	1	1	1	1	1
Nashville Warbler	0	1	0	1	0	0	1	1	1	1	1
Nelson's Sparrow	1	0	0	0	0	1	1	1	1	1	1
Northern Harrier	1	0	0	0	0	0	1	1	1	1	1
Northern Pintail	1	0	0	0	0	0	1	1	1	1	1
Northern Waterthrush	0	1	1	0	0	0	1	1	1	1	1
Olive-sided Flycatcher	0	1	1	1	0	0	1	1	1	1	1
Osprey	1	0	0	0	0	0	1	1	1	1	1
Ovenbird	0	0	1	0	0	0	1	1	1	1	1
Pacific Loon	1	0	0	0	0	0	0	1	1	1	0
Painted Bunting	0	0	1	0	0	1	1	1	1	1	1
Palm Warbler	0	1	1	0	0	0	1	1	1	1	1
Pectoral Sandpiper	1	0	0	0	0	0	1	1	1	1	1
Philadelphia Vireo	0	1	0	0	0	0	1	1	1	1	1
Pine Warbler	0	0	1	0	0	0	1	1	1	1	1
Piping Plover	1	0	0	0	0	0	1	1	1	1	1
Prairie Falcon	0	0	0	0	1	0	1	1	1	1	1
Prairie Warbler	0	0	1	0	0	0	1	1	1	1	1
Prothonotary Warbler	0	0	1	0	0	0	1	1	1	1	1
Purple Finch	0	1	0	1	0	0	1	1	1	1	1
Purple Sandpiper	1	0	0	0	0	0	0	1	1	1	0
Red Knot	1	0	0	0	0	0	0	1	1	1	0
Red-necked Grebe	1	0	0	0	0	0	1	1	1	1	1
Ring-necked Duck	1	0	0	0	0	0	1	1	1	1	1
Rock Sandpiper	1	0	0	0	0	0	1	1	1	1	1
Roseate Spoonbill	1	0	0	0	0	0	1	1	1	1	1
Roseate Tern	1	0	0	0	0	0	1	1	0	1	0
Rose-breasted Grosbeak	0	0	1	0	0	0	1	1	1	1	1
Ruddy Duck	1	0	0	0	0	0	1	1	1	1	1
Ruddy Turnstone	1	0	0	0	0	0	1	1	1	1	1
Rufous Hummingbird	0	0	0	1	0	0	1	1	1	1	1
Rusty Blackbird	1	1	0	0	0	0	1	1	1	1	1
Sage Thrasher	0	0	0	0	1	0	1	1	1	1	1
Sagebrush Sparrow	0	0	0	0	1	0	1	1	1	1	1
Saltmarsh Sparrow	1	0	0	0	0	0	1	1	1	1	0
Sandhill Crane	1	0	0	0	0	0	1	1	1	1	1
Savannah Sparrow	0	0	0	0	0	1	1	1	1	1	1
Scarlet Tanager	0	0	1	0	0	0	1	1	1	1	1
Scissor-tailed Flycatcher	0	0	0	0	0	1	1	1	1	1	1
Seaside Sparrow	1	0	0	0	0	0	1	1	1	1	1
Semipalmated Sandpiper	1	0	0	0	0	0	0	1	1	1	0
Short-billed Dowitcher	1	0	0	0	0	0	0	1	1	1	0
Snowy Plover	1	0	0	0	0	0	1	1	1	1	1
Solitary Sandpiper	1	0	0	0	0	0	1	1	1	1	1
Sora	1	0	0	0	0	0	1	1	1	1	1
Sprague's Pipit	0	0	0	0	0	1	1	1	1	1	1
Summer Tanager	0	0	1	0	0	0	1	1	1	1	1
Surf Scoter	1	0	0	0	0	0	1	1	1	1	0
Surfbird	1	0	0	0	0	0	0	1	1	1	0
Swainson�s Hawk	0	0	0	0	1	1	1	1	1	1	1
Swainson's Thrush	0	1	0	1	0	0	1	1	1	1	1
Swamp Sparrow	1	0	0	0	0	0	1	1	1	1	1
Townsend's Warbler	0	0	0	1	0	0	1	1	1	1	1
Tree Swallow	0	1	1	1	1	1	1	1	1	1	1
Upland Sandpiper	0	0	0	0	0	1	1	1	1	1	1
Varied Thrush	0	1	0	1	0	0	1	1	1	1	1
Vaux's Swift	0	0	0	1	0	0	1	1	1	1	1
Vesper Sparrow	0	0	0	0	1	1	1	1	1	1	1
Wandering Tattler	1	0	0	0	0	0	1	1	1	1	0
Warbling Vireo	0	0	1	1	0	0	1	1	1	1	1
Western Grebe	1	0	0	0	0	0	1	1	1	1	0
Western Kingbird	0	0	0	0	1	1	1	1	1	1	1
Western Meadowlark	0	0	0	0	0	1	1	1	1	1	1
Western Sandpiper	1	0	0	0	0	0	1	1	1	1	0
Western Tanager	0	0	0	1	0	0	1	1	1	1	1
Western Wood-pewee	0	0	0	1	0	0	1	1	1	1	1
Whimbrel	1	0	0	0	0	0	0	1	1	1	0
White-crowned Sparrow	0	1	0	1	0	0	1	1	1	1	1
White-faced Ibis	1	0	0	0	0	0	1	1	1	1	0
White-throated Sparrow	0	1	0	0	0	0	1	1	1	1	1
Whooping Crane	1	0	0	0	0	0	0	0	1	0	0
Willet	1	0	0	0	0	0	1	1	1	1	1
Wilson�s Phalarope	1	0	0	0	0	0	1	1	1	1	1
Wilson's Plover	1	0	0	0	0	0	1	1	1	1	1
Wilson's Warbler	0	1	0	1	0	0	1	1	1	1	1
Wood Duck	1	0	0	0	0	0	1	1	1	1	1
Wood Stork	1	0	0	0	0	0	1	1	1	1	1
Wood Thrush	0	0	1	0	0	0	1	1	1	1	1
Yellow Warbler	0	1	1	0	1	0	1	1	1	1	1
Yellow-bellied Flycatcher	0	1	1	0	0	0	1	1	1	1	1
Yellow-billed Cuckoo	0	0	1	0	1	1	1	1	1	1	1
Yellow-breasted Chat	0	0	1	0	1	0	1	1	1	1	1
