## Supplementary material for "A framework for linking hemispheric, full annual cycle prioritizations to local conservation actions for migratory birds": Table S2. Species list for the Coastal Carolinas prioritization.

### Sheet: Bird data
Species	Flagship	Group	NC Data Availability	Data Type	NC Status	SC Data Availability	Data Type	SC Status	Buffer	Exclusively Coastal Nesting	Notes	Prepped	Text file	Raster	Location
BRPE	Y	beach	Coast-wide nesting colony data	Point	in hand	Coast-wide nesting colony data	Point	in hand	None	Y					Z:\GIS_Data\1_Coasts\Coastal_Carolinas_v2\Census_data\prepped\Black Pelican_nc_sc_all_years.csv
LETE	Y	beach	SBD only + Coast-wide nesting colony data	model	in hand	SBD only + Coast-wide nesting colony data	model	in hand	NA	Y		Yes	Yes		Z:\GIS_Data\1_Coasts\Coastal_Carolinas_v2\Census_data\prepped\Least Tern_nc_sc_all_years.csv
BLSK	Y	beach	SBD only + Coast-wide nesting colony data	model	in hand	SBD only + Coast-wide nesting colony data	model	in hand	NA	Y	NC has important staging sites, could draw general polygons	Yes	Yes		Z:\GIS_Data\1_Coasts\Coastal_Carolinas_v2\Census_data\prepped\Black Skimmer_nc_sc_all_years.csv
ROYT		beach	SBD only + Coast-wide nesting colony data	model	in hand	SBD only + Coast-wide nesting colony data	model	in hand	NA	Y		Yes	Yes		Z:\GIS_Data\1_Coasts\Coastal_Carolinas_v2\Census_data\prepped\Royal Tern_nc_sc_all_years.csv
PIPL	Y	beach	SBD + Coast-wide nesting site data + winter census?	Polygon	nests in hand, winter pending	SBD + Coast-side nest sites + winter census?	Polygon	nests in hand, winter pending	NA	Y	NC has important wintering and stopover sites	Yes	Yes		Z:\GIS_Data\1_Coasts\Coastal_Carolinas_v2\Census_data\new\PIPL
AMOY	Y	beach	SBD + Coast-wide nesting territory data	Point	in hand	SBD + Coast-wide nest sites	Point	in hand	?	Y	NC has important wintering sites, could draw general polygons	Yes	Yes		Z:\GIS_Data\1_Coasts\Coastal_Carolinas_v2\Census_data\prepped\amoy_sc_nc_beach.csv
WIPL		beach	SBD + Coast-wide nesting territory data	Point	in hand	SBD + 2009-2012 nest sites	Point	in hand	?	Y		Yes	Yes		Z:\GIS_Data\1_Coasts\Coastal_Carolinas_v2\Census_data\prepped\wipl_sc_nc.csv
REKN	Y	beach	SBD only	model	in hand	SBD only	model	in hand	NA	NA	Does not breed in either state
SASP	Y	marsh	SBD only	model	in hand	SBD only	model	in hand	NA	NA	Might breed in NC
CLRA	Y	marsh	SBD only	model	in hand	SBD only	model	in hand	NA	Y
MAWR		marsh	SBD only	model	in hand	SBD only	model	in hand	NA	N
BLRA		marsh	SBD only	model	in hand	SBD only	model	in hand	NA	N
ABDU		marsh	SBD only	model	in hand	SBD only	model	in hand	NA	N
AMOY	Y	marsh	SBD + Coast-wide nesting territory data	Point	in hand	SBD + Coast-wide nest sites	Point	in hand	?	Y	NC has important wintering sites, could draw general polygons	Yes	Yes		Z:\GIS_Data\1_Coasts\Coastal_Carolinas_v2\Census_data\prepped\amoy_sc_nc_marsh.csv
BRPE	Y	colonial	Coast-wide nesting colony data	Point	in hand	Coast-wide nesting colony data	Point	in hand	None	Y		Yes	Yes		Z:\GIS_Data\1_Coasts\Coastal_Carolinas_v2\Census_data\prepped\Brown Pelican_nc_sc_most_recent_year.csv; Brown Pelican_nc_sc_previous_years.csv
LETE	Y	colonial	Coast-wide nesting colony data	Point	in hand	Coast-wide nesting colony data	Point	in hand	None	Y		Yes	Yes		Z:\GIS_Data\1_Coasts\Coastal_Carolinas_v2\Census_data\prepped\Least Tern_nc_sc_most_recent_year.csv; Least Tern_nc_sc_previous_years.csv
BLSK	Y	colonial	Coast-wide nesting colony data	Point	in hand	Coast-wide nesting colony data	Point	in hand	None	Y	NC has important staging sites, could draw general polygons	Yes	Yes		Z:\GIS_Data\1_Coasts\Coastal_Carolinas_v2\Census_data\prepped\Black Skimmer_nc_sc_most_recent_year.csv; Black Skimmer_nc_sc_previous_years.csv
ROYT		colonial	Coast-wide nesting colony data	Point	in hand	Coast-wide nesting colony data	Point	in hand	None	Y		Yes	Yes		Z:\GIS_Data\1_Coasts\Coastal_Carolinas_v2\Census_data\prepped\Royal Tern_nc_sc_most_recent_year.csv; Royal Tern_nc_sc_previous_years.csv
GREG		colonial	Coast-wide nesting colony data	Point	in hand	NA	NA	NA	None	N	Nests inland also, but fewer comprehensive surveys inland; could change to a coastal-only wading bird (e.g. TRHE) to capture a similar suite of sites and niche nesting habitats	Yes	Yes		Z:\GIS_Data\1_Coasts\Coastal_Carolinas_v2\Census_data\prepped\Great Egret_nc_sc_most_recent_year.csv; Great Egret_nc_sc_previous_years.csv
WHIB		colonial	Coast-wide nesting colony data	Point	in hand	NA	NA	NA	None	Y		Yes	Yes		Z:\GIS_Data\1_Coasts\Coastal_Carolinas_v2\Census_data\prepped\White Ibis_nc_sc_most_recent_year.csv; White Ibis_nc_sc_previous_years.csv
SNEG		colonial	Coast-wide nesting colony data	Point	in hand	NA	NA	NA	None						Z:\GIS_Data\1_Coasts\Coastal_Carolinas_v2\Census_data\prepped\Snowy Egret_nc_sc_most_recent_year.csv; Snowy Egret_nc_sc_previous_years.csv
LBHE		colonial	Coast-wide nesting colony data	Point	in hand	NA	NA	NA	None						Z:\GIS_Data\1_Coasts\Coastal_Carolinas_v2\Census_data\prepped\Little Blue Heron_nc_sc_most_recent_year.csv; Little Blue Heron_nc_sc_previous_years.csv
TRHE		colonial	Coast-wide nesting colony data	Point	in hand	NA	NA	NA	None						Z:\GIS_Data\1_Coasts\Coastal_Carolinas_v2\Census_data\prepped\Tricolored Heron_nc_sc_most_recent_year.csv; Tricolored Heron_nc_sc_previous_years.csv
